# PSoup: an R package for simulating biological networks from a qualitative perspective

**DOI:** 10.64898/2026.04.19.719106

**Authors:** Nicole Z. Fortuna, Brodie A. J. Lawson, Christos Mitsanis, Kevin Burrage, Christine A. Beveridge

## Abstract

Mathematical modelling is essential for understanding how complex biological systems respond to genetic, physiological, and environmental changes. Existing approaches, however, often require trade-offs between mechanistic detail, model size, parameter uncertainty, and interpretability. Ordinary differential equation (ODE) models capture biochemical processes with quantitative precision but can demand extensive parameterisation. In contrast, large statistical and machine-learning models rely on substantial datasets and frequently lack mechanistic transparency. Qualitative approaches such as Boolean networks improve scalability but may oversimplify biological behaviour. To address some of these limitations, we present PSoup, an R package that automatically converts knowledge graphs into transparent, parameter-free, qualitative models. PSoup uses algebraic update rules designed around a fixed, biologically interpretable baseline, enabling predictions of relative change across diverse perturbations without requiring kinetic parameters. This design allows PSoup to integrate information across biological scales and from heterogeneous experimental sources. We evaluated PSoup using the well-studied shoot branching network of Bertheloot et al. (2019), which incorporates hormonal (auxin, strigolactone, cytokinin) and metabolic (sucrose) regulation. Across 78 experimental conditions, PSoup correctly predicted 88.5%of perturbation outcomes, including 89.5%accuracy for unique, biologically consistent comparisons. We further demonstrate how PSoup can distinguish among alternative plausible network topologies, revealing how structural differences influence emergent system behaviour. PSoup offers an intuitive, accessible, and mathematically transparent framework for exploring biological networks. Its capacity to integrate diverse knowledge and test alternative hypotheses positions it as a powerful tool for biological discovery and a valuable complement to existing modelling approaches.
