## Supplementary One for "PSoup: an R package for simulating biological networks from a qualitative perspective"

### Sheet: Sheet1
Data origin	Aux	SL	CK	SUC	I?	BO	Additional info	System	genotypeDefRowExcel	Baseline
Fig2a	Decapitated			Not defoliated		4	Bud rank 2 day 7	Rose	3			Output
Fig2a	Decapitated + 10uM NAA			Not defoliated		7	Bud rank 2	Rose	4	Surrogate baseline		Baseline
Fig2a	Decapitated			Defoliated		6	Bud rank 2	Rose	5			Rose
Fig2a	Decapitated + 10uM NAA			Defoliated		1	Bud rank 2	Rose	6			Pea
Fig2b	Decapitated + 10uM NAA			Defoliated		2	Bud rank 2 day 11	Rose	7			Increased
Fig2b	Decapitated + 10uM NAA			Defoliated + mannitol 50mM		5	Bud rank 2	Rose	8			Decreased
Fig2b	Decapitated + 10uM NAA			Defoliated + sucrose 50mM		20	Bud rank 2	Rose	9	Surrogate baseline		Surrogate baseline
Fig2c	In vitro + 0uM NAA			10mM sucrose		4	time to bud length 4	Rose	10
Fig2c	In vitro + 1uM NAA			10mM sucrose		na		Rose	11
Fig2c	In vitro + 2.5uM NAA			10mM sucrose		na		Rose	12
Fig2c	In vitro + 0uM NAA			50mM sucrose		3		Rose	13
Fig2c	In vitro + 1uM NAA			50mM sucrose		9		Rose	14	Baseline
Fig2c	In vitro + 2.5uM NAA			50mM sucrose		na		Rose	15
Fig2c	In vitro + 0uM NAA			100mM sucrose		2		Rose	16
Fig2c	In vitro + 1uM NAA			100mM sucrose		4		Rose	17
Fig2c	In vitro + 2.5uM NAA			100mM sucrose		na		Rose	18
Fig2c	In vitro + 0uM NAA			250mM sucrose		2		Rose	19
Fig2c	In vitro + 1uM NAA			250mM sucrose		3		Rose	20
Fig2c	In vitro + 2.5uM NAA			250mM sucrose		7		Rose	21
Fig2d	In vitro + 2.5uM NAA			250mM sucrose		time 3		Rose	22
Fig2d	In vitro + 1uM NAA			250mM sucrose		time 2		Rose	23
Fig2d	In vitro + 0uM NAA			250mM sucrose		time 1		Rose	24
Fig2d	In vitro + 2.5uM NAA			100mM sucrose		time 10		Rose	25
Fig2d	In vitro + 1uM NAA			100mM sucrose		time 4		Rose	26
Fig2d	In vitro + 0uM NAA			100mM sucrose		time 1		Rose	27
Fig2d	In vitro + 2.5uM NAA			50mM sucrose		time 10		Rose	28
Fig2d	In vitro + 1uM NAA			50mM sucrose		time 6		Rose	29	Baseline
Fig2d	In vitro + 0uM NAA			50mM sucrose		time 3		Rose	30
Fig2d	In vitro + 2.5uM NAA			10mM sucrose		time 10		Rose	31
Fig2d	In vitro + 1uM NAA			10mM sucrose		time 10		Rose	32
Fig2d	In vitro + 0uM NAA			10mM sucrose		time 3		Rose	33
Fig2e	In vitro + 0uM NAA			30mM sucrose		9	at 5 days	Pea	34
Fig2e	In vitro + 1uM NAA			30mM sucrose		2		Pea	35
Fig2e	In vitro + 0uM NAA			70mM sucrose		10		Pea	36
Fig2e	In vitro + 1uM NAA			70mM sucrose		4		Pea	37	Baseline
Fig2e	In vitro + 0uM NAA			100mM sucrose		10		Pea	38
Fig2e	In vitro + 1uM NAA			100mM sucrose		5		Pea	39
Fig3a	In vitro + 0uM NAA		1	100mM sucrose			Only considering active form, CK is relative	Rose	40	Surrogate baseline
Fig3a	In vitro + 2.5uM NAA		0.5	100mM sucrose				Rose	41
Fig3a	In vitro + 0uM NAA		1.1	250mM sucrose				Rose	42
Fig3a	In vitro + 2.5uM NAA		0.6	250mM sucrose				Rose	43
Fig3b	In vitro + 2.5uM NAA		1	100mM sucrose		8	at day 5	Rose	44
Fig3b	In vitro + 2.5uM NAA		0	100mM sucrose		2		Rose	45
Fig3b	In vitro + 2.5uM NAA		1	50mM sucrose		3		Rose	46
Fig3b	In vitro + 2.5uM NAA		0	50mM sucrose		2		Rose	47	Surrogate baseline
Fig3c	In vitro + 1uM NAA		0	30mM sucrose		2	at day 5	Pea	48	Surrogate baseline
Fig3c	In vitro + 1uM NAA		0	100mM sucrose		3		Pea	49
Fig3c	In vitro + 1uM NAA		1	30mM sucrose		5		Pea	50
Fig3c	In vitro + 1uM NAA		1	100mM sucrose		10		Pea	51
Fig4a	In vitro + 1uM NAA	0		50mM sucrose		4	Length at day 5	Rose	52	Baseline
Fig4a	In vitro + 1uM NAA	1		50mM sucrose		3		Rose	53
Fig4a	In vitro + 1uM NAA	0		100mM sucrose		10		Rose	54
Fig4a	In vitro + 1uM NAA	1		100mM sucrose		9		Rose	55
Fig4b	In vitro	0		10mM sucrose		3	bud length at day 4	Pea	56
Fig4b	In vitro	1		10mM sucrose		1		Pea	57
Fig4b	In vitro	0		30mM sucrose		7		Pea	58	Surrogate baseline
Fig4b	In vitro	1		30mM sucrose		2		Pea	59
Fig4b	In vitro	0		100mM sucrose		6		Pea	60
Fig4b	In vitro	1		100mM sucrose		5		Pea	61
Fig4c	Decapitated + 10uM	0		Intact		90	% bud outgrowth	Rose	62	Surrogate baseline
Fig4c	Decapitated + 10uM	1		Intact		80		Rose	63
Fig4c	Decapitated + 10uM	0		Defoliated		55		Rose	64
Fig4c	Decapitated + 10uM	1		Defoliated		15		Rose	65
Fig4da	In vitro + 0uM NAA	1		30mM sucrose		100	% bud outgrowth	Pea	66	Surrogate baseline
Fig4da	In vitro + 0uM NAA	1		10mM sucrose		55		Pea	67
Fig4da	In vitro + 0uM NAA	1		5mM sucrose		30		Pea	68
Fig4da	In vitro + 0uM NAA	0		30mM sucrose		100		Pea	69
Fig4da	In vitro + 0uM NAA	0		10mM sucrose		85		Pea	70
Fig4da	In vitro + 0uM NAA	0		5mM sucrose		40		Pea	71
Fig4db	In vitro + 1uM NAA	1		70mM sucrose		80		Pea	72
Fig4db	In vitro + 1uM NAA	1		50mM sucrose		80		Pea	73
Fig4db	In vitro + 1uM NAA	1		30mM sucrose		10		Pea	74	Baseline
Fig4db	In vitro + 1uM NAA	0		70mM sucrose		100		Pea	75
Fig4db	In vitro + 1uM NAA	0		50mM sucrose		90		Pea	76
Fig4db	In vitro + 1uM NAA	0		30mM sucrose		40		Pea	77
Fig4db	In vitro + 0uM NAA	1		70mM sucrose		80		Pea	78
Fig4db	In vitro + 0uM NAA	1		50mM sucrose		80		Pea	79
Fig4db	In vitro + 0uM NAA	1		30mM sucrose		70		Pea	80
Fig4e	In vitro + 2.5uM NAA	0	0	50mM sucrose		2.5	at day 6	Rose	81
Fig4e	In vitro + 2.5uM NAA	0	1	50mM sucrose		3		Rose	82	Surrogate baseline
Fig4e	In vitro + 2.5uM NAA	1	1	50mM sucrose		2		Rose	83
Fig4e	In vitro + 2.5uM NAA	0	0	100mM sucrose		2.5		Rose	84
Fig4e	In vitro + 2.5uM NAA	0	1	100mM sucrose		8		Rose	85
Fig4e	In vitro + 2.5uM NAA	1	1	100mM sucrose		6		Rose	86
Fig4f	In vitro + 1uM NAA	0	0	30mM sucrose		2	at day 6	Pea	87
Fig4f	In vitro + 1uM NAA	0	1	30mM sucrose		7		Pea	88	Surrogate baseline
Fig4f	In vitro + 1uM NAA	1	1	30mM sucrose		5		Pea	89
Fig4f	In vitro + 1uM NAA	0	0	100mM sucrose		4		Pea	90
Fig4f	In vitro + 1uM NAA	0	1	100mM sucrose		11		Pea	91
Fig4f	In vitro + 1uM NAA	1	1	100mM sucrose		11		Pea	92
Fig5b	0		0.75	0			Relative CK level	Rose
Fig5b	0		0.95	50				Rose
Fig5b	0		1	100				Rose
Fig5b	0		1.1	250				Rose
Fig5b	1		0.5	0				Rose
Fig5b	1		0.6	50				Rose
Fig5b	1		0.55	100				Rose		Baseline
Fig5b	1		na	250				Rose
Fig5b	2.5		0.25	0				Rose
Fig5b	2.5		0.35	50				Rose
Fig5b	2.5		0.4	100				Rose
Fig5b	2.5		0.45	250				Rose
Fig5c	0	0	0	0		3	Time of elongation onset (d)	Rose
Fig5c	0	0	0	50		2.5	No measurements past 8 days	Rose
Fig5c	0	0	0	100		1		Rose
Fig5c	0	0	0	250		1.5		Rose
Fig5c	1	0	0	0		8		Rose
Fig5c	1	0	0	50		6		Rose
Fig5c	1	0	0	100		4		Rose		Baseline
Fig5c	1	0	0	250		2.5		Rose
Fig5c	2.5	0	0	0		8		Rose
Fig5c	2.5	0	0	50		8		Rose
Fig5c	2.5	0	0	100		8		Rose
Fig5c	2.5	0	0	250		3.5		Rose
Fig5c	2.5	0	1	0		na		Rose
Fig5c	2.5	0	1	50		5.5		Rose
Fig5c	2.5	0	1	100		3		Rose
Fig5c	2.5	0	1	250		na		Rose
Fig5c	1	1	0	0		na		Rose
Fig5c	1	1	0	50		8		Rose
Fig5c	1	1	0	100		4.5		Rose
Fig5c	1	1	0	250		na		Rose

### Sheet: Key
Output
Baseline
Rose
Pea
Increased
Decreased
Surrogate baseline
