## Supplementary Two for "PSoup: an R package for simulating biological networks from a qualitative perspective"

### Sheet: Sheet1
Aux_M	Suc_M	SL_M	CK_M	Fig
0	1	1	1	2a
1	1	1	1	2a
0	0	1	1	2a
1	0	1	1	2a
1	0	1	1	2b
1	0	1	1	2b
1	1	1	1	2b
0	0.2	1	1	2c
1	0.2	1	1	2c
2.5	0.2	1	1	2c
0	1	1	1	2c
1	1	1	1	2c
2.5	1	1	1	2c
0	2	1	1	2c
1	2	1	1	2c
2.5	2	1	1	2c
0	3	1	1	2c
1	3	1	1	2c
2.5	3	1	1	2c
2.5	3	1	1	2d
1	3	1	1	2d
0	3	1	1	2d
2.5	2	1	1	2d
1	2	1	1	2d
0	2	1	1	2d
2.5	1	1	1	2d
1	1	1	1	2d
0	1	1	1	2d
2.5	0.1	1	1	2d
1	0.1	1	1	2d
0	0.1	1	1	2d
0	0.5	1	1	2e
1	0.5	1	1	2e
0	1	1	1	2e
1	1	1	1	2e
0	1.5	1	1	2e
1	1.5	1	1	2e
1	1	1	1	3a
3	1	1	1	3a
1	2.5	1	1	3a
3	2.5	1	1	3a
1	2	1	2	3b
1	2	1	1	3b
1	1	1	2	3b
1	1	1	1	3b
1	1	1	1	3c
1	3	1	1	3c
1	1	1	2	3c
1	3	1	2	3c
1	1	1	1	4a
1	1	2	1	4a
1	2	1	1	4a
1	2	2	1	4a
1	0.5	1	1	4b
1	0.5	2	1	4b
1	1	1	1	4b
1	1	2	1	4b
1	3	1	1	4b
1	3	2	1	4b
1	1	1	1	4c
1	1	2	1	4c
1	0	1	1	4c
1	0	2	1	4c
1	1	1	1	4da
1	0.3	1	1	4da
1	0.1	1	1	4da
1	1	0	1	4da
1	0.3	0	1	4da
1	0.1	0	1	4da
1	2	1	1	4db
1	1.5	1	1	4db
1	1	1	1	4db
1	2	0	1	4db
1	1.5	0	1	4db
1	1	0	1	4db
0	2	1	1	4db
0	1.5	1	1	4db
0	1	1	1	4db
1	1	1	0.5	4e
1	1	1	1	4e
1	1	2	1	4e
1	2	1	0.5	4e
1	2	1	1	4e
1	2	2	1	4e
1	1	1	0.5	4f
1	1	1	1	4f
1	1	2	1	4f
1	3	1	0.5	4f
1	3	1	1	4f
1	3	2	1	4f
0	0	1	1	5b
0	0.5	1	1	5b
0	1	1	1	5b
0	2.5	1	1	5b
1	0	1	1	5b
1	0.5	1	1	5b
1	1	1	1	5b
1	2.5	1	1	5b
2.5	0	1	1	5b
2.5	0.5	1	1	5b
2.5	1	1	1	5b
2.5	2.5	1	1	5b
0	0	1	1	5c
0	0.5	1	1	5c
0	1	1	1	5c
0	2.5	1	1	5c
1	0	1	1	5c
1	0.5	1	1	5c
1	1	1	1	5c
1	2.5	1	1	5c
2.5	0	1	1	5c
2.5	0.5	1	1	5c
2.5	1	1	1	5c
2.5	2.5	1	1	5c
2.5	0	1	2	5c
2.5	0.5	1	2	5c
2.5	1	1	2	5c
2.5	2.5	1	2	5c
1	0	2	1	5c
1	0.5	2	1	5c
1	1	2	1	5c
1	2.5	2	1	5c

### Sheet: Key
Real baseline
Surrogate baseline
genotypeDef2 contains the original encodings
When exogenous CK or SL is supplied the - condition will be denoted as 1, and the + condition as 2
