## Supplementary Three for "PSoup: an R package for simulating biological networks from a qualitative perspective"

### Sheet: Sheet 1
Aux	Suc	SL	CK	I	BO
0	1	0	2	0	4
1	1	1	1	1	1
0	0	0	0	0	0
1	0	1	0	2	0
1	0	1	0	2	0
1	0	1	0	2	0
1	1	1	1	1	1
0	0.2	0	0.4	0	0.8
1	0.2	1	0.2	1.66667	0.15
2.5	0.2	2.5	0.114286	4.16667	0.0442396
0	1	0	2	0	4
1	1	1	1	1	1
2.5	1	2.5	0.571429	2.5	0.326531
0	2	0	4	0	8
1	2	1	2	0.666667	2.4
2.5	2	2.5	1.14286	1.66667	0.857143
0	3	0	6	0	12
1	3	1	3	0.5	4
2.5	3	2.5	1.71429	1.25	1.52381
2.5	3	2.5	1.71429	1.25	1.52381
1	3	1	3	0.5	4
0	3	0	6	0	12
2.5	2	2.5	1.14286	1.66667	0.857143
1	2	1	2	0.666667	2.4
0	2	0	4	0	8
2.5	1	2.5	0.571429	2.5	0.326531
1	1	1	1	1	1
0	1	0	2	0	4
2.5	0.1	2.5	0.0571429	4.54545	0.0206089
1	0.1	1	0.1	1.81818	0.0709677
0	0.1	0	0.2	0	0.4
0	0.5	0	1	0	2
1	0.5	1	0.5	1.33333	0.428571
0	1	0	2	0	4
1	1	1	1	1	1
0	1.5	0	3	0	6
1	1.5	1	1.5	0.8	1.66667
1	1	1	1	1	1
3	1	3	0.5	3	0.25
1	2.5	1	2.5	0.571429	3.18182
3	2.5	3	1.25	1.71429	0.921053
1	2	1	4	0.666667	4.8
1	2	1	2	0.666667	2.4
1	1	1	2	1	2
1	1	1	1	1	1
1	1	1	1	1	1
1	3	1	3	0.5	4
1	1	1	2	1	2
1	3	1	6	0.5	8
1	1	1	1	1	1
1	1	2	1	2	0.666667
1	2	1	2	0.666667	2.4
1	2	2	2	1.33333	1.71429
1	0.5	1	0.5	1.33333	0.428571
1	0.5	2	0.5	2.66667	0.272727
1	1	1	1	1	1
1	1	2	1	2	0.666667
1	3	1	3	0.5	4
1	3	2	3	1	3
1	1	1	1	1	1
1	1	2	1	2	0.666667
1	0	1	0	2	0
1	0	2	0	4	0
1	1	1	1	1	1
1	0.3	1	0.3	1.53846	0.236364
1	0.1	1	0.1	1.81818	0.0709677
1	1	0	1	0	2
1	0.3	0	0.3	0	0.6
1	0.1	0	0.1	0	0.2
1	2	1	2	0.666667	2.4
1	1.5	1	1.5	0.8	1.66667
1	1	1	1	1	1
1	2	0	2	0	4
1	1.5	0	1.5	0	3
1	1	0	1	0	2
0	2	0	4	0	8
0	1.5	0	3	0	6
0	1	0	2	0	4
1	1	1	0.5	1	0.5
1	1	1	1	1	1
1	1	2	1	2	0.666667
1	2	1	1	0.666667	1.2
1	2	1	2	0.666667	2.4
1	2	2	2	1.33333	1.71429
1	1	1	0.5	1	0.5
1	1	1	1	1	1
1	1	2	1	2	0.666667
1	3	1	1.5	0.5	2
1	3	1	3	0.5	4
1	3	2	3	1	3
0	0	0	0	0	0
0	0.5	0	1	0	2
0	1	0	2	0	4
0	2.5	0	5	0	10
1	0	1	0	2	0
1	0.5	1	0.5	1.33333	0.428571
1	1	1	1	1	1
1	2.5	1	2.5	0.571429	3.18182
2.5	0	2.5	0	5	0
2.5	0.5	2.5	0.285714	3.33333	0.131868
2.5	1	2.5	0.571429	2.5	0.326531
2.5	2.5	2.5	1.42857	1.42857	1.17647
0	0	0	0	0	0
0	0.5	0	1	0	2
0	1	0	2	0	4
0	2.5	0	5	0	10
1	0	1	0	2	0
1	0.5	1	0.5	1.33333	0.428571
1	1	1	1	1	1
1	2.5	1	2.5	0.571429	3.18182
2.5	0	2.5	0	5	0
2.5	0.5	2.5	0.285714	3.33333	0.131868
2.5	1	2.5	0.571429	2.5	0.326531
2.5	2.5	2.5	1.42857	1.42857	1.17647
2.5	0	2.5	0	5	0
2.5	0.5	2.5	0.571429	3.33333	0.263736
2.5	1	2.5	1.14286	2.5	0.653061
2.5	2.5	2.5	2.85714	1.42857	2.35294
1	0	2	0	4	0
1	0.5	2	0.5	2.66667	0.272727
1	1	2	1	2	0.666667
1	2.5	2	2.5	1.14286	2.33333
